# tRNA modifications inform tissue specific mRNA translation and codon optimization

**DOI:** 10.1101/2023.10.24.563884

**Authors:** Daisuke Ando, Sherif Rashad, Thomas J Begley, Hidenori Endo, Masashi Aoki, Peter C Dedon, Kuniyasu Niizuma

**Affiliations:** Department of Neurology, Tohoku University Graduate School of Medicine, Sendai, Japan; Department of Neurosurgical Engineering and Translational Neuroscience, Tohoku University Graduate School of Medicine, Sendai, Japan; Department of Neurosurgical Engineering and Translational Neuroscience, Graduate School of Biomedical Engineering, Tohoku University, Sendai, Japan; Department of Biological Sciences, University at Albany, Albany, NY, USA; Department of Neurosurgery, Tohoku University Graduate School of Medicine, Sendai, Japan; Department of Biological Engineering, Massachusetts Institute of Technology, MA, USA

**Keywords:** tRNA modifications, Queuosine, Codon optimality, Ribosome profiling, Codon optimization, mRNA translation

## Abstract

The tRNA epitranscriptome has been recognized as an important player in mRNA translation regulation. Our knowledge of the role of tRNA epitranscriptome in fine-tuning translation codon decoding at tissue or cell levels remains incomplete. Here, we analyzed seven tissues from mice for the expression of tRNA modifications and mature tRNAs as well as mRNA translation and codon decoding. Our analysis revealed distinct enrichment patterns of tRNA modifications in tissues. Queuosine (Q) tRNA modification was most enriched in the brain compared to other tissues, while mitochondrial tRNA modifications and tRNA expression was highest in the heart. Using three different metrics for codon analysis; isoacceptors frequencies, total codon frequencies, and A-site pausing, we revealed a strong bias towards A/T ending codons in most tissues except for the brain. Using this observation, we synthesized, and delivered *in vivo*, codon mutated EGFP for Q-codons, where the C-ending Q-codons were replaced with U-ending codons. The protein levels of mutant EGFP were downregulated in liver, which is poor in Q, when NAC codons were exchanged for NAU codons, while in brain EGFP levels did not change. This data shows that understanding tRNA modifications enrichments across tissues is not only essential for understanding codon decoding and bias, but it can also be utilized for optimizing gene and mRNA therapeutics to be more tissue, cell, or condition specific.
