## Supplementary material for "tRNA modifications inform tissue specific mRNA translation and codon optimization": Suppmenetary tables

### Sheet: S table 1
Time	Buffer A	Buffer B
5min	0.99	0.01
6min	0.98	0.02
7min	0.97	0.03
8min	0.95	0.05
9min	0.93	0.07
10min	0.9	0.1
12min	0.88	0.12
13min	0.85	0.15
15min	0.8	0.2
16min	0.25	0.75
17min	0	1
18min	0	1
20min	0	1
21min	1	0
25min	1	0

### Sheet: S table 2
Cpd Name	Prec Ion	Prod Ion	Frag (V)	CE (V)	Cell Acc (V)	Ret Time	Ret Window	Polarity	Method of Identification/validation	Confidence level
ac4C	286	154	166	4	5	7.77	2	Positive	Standard fractionization & RT	High
acp3U	346	214	166	14	5	1.33	2	Positive	Standard fractionization & RT	High
Am	282	136	166	12	5	7.3	2	Positive	Standard fractionization & RT	High
Cm	258	112	166	8	5	2.48	2	Positive	Standard fractionization & RT	High
cm5U	303.1	171	166	5	5	2.94	2	Positive	Standard fractionization & RT	High
cm5Um	317	171	166	5	5	7.97	2	Positive	Standard fractionization & RT	High
D_115	247	115	166	4	5	0.87	2	Positive	Standard fractionization & RT	High
D_97	247	97	166	17	5	0.87	2	Positive	Standard fractionization & RT	High
f5C	272.1	140.1	166	8	5	4.17	2	Positive	Standard fractionization & RT	High
f5Cm	286.1	140.1	166	8	5	9.27	2	Positive	Known fractionization. Knockout cell line validated	High
g6A	369.1	136.1	166	10	5	10	20	Positive	Standard fractionization & RT	High
Gm	298	152	166	8	5	7.06	2	Positive	Standard fractionization & RT	High
hm5C	274.1	142.1	166	8	5	0.89	2	Positive	Standard fractionization & RT	High
hm5Cm	288	142.1	166	4	5	10	20	Positive	Known fractionization. Knockout cell line validated	High
ho5U	261	129	166	4	5	1.17	2	Positive	Standard fractionization & RT	High
I	269	137	166	8	5	3.83	2	Positive	Standard fractionization & RT	High
i6A	336	204	166	16	5	16.48	2	Positive	Standard fractionization & RT	High
m1A	282	150	166	16	5	1.28	2	Positive	Standard fractionization & RT	High
m1G	298	166	166	12	5	7.12	1.5	Positive	Standard fractionization & RT	High
m1I	283	151	166	8	5	7.3	2	Positive	Standard fractionization & RT	High
m1Y	259	169	166	12	5	1.76	2	Positive	Standard fractionization & RT	High
m227G	326	194	166	12	5	8.64	2	Positive	Standard fractionization & RT	High
m22G	312	180	166	10	5	9.63	2	Positive	Standard fractionization & RT	High
m2G	298	166	166	8	5	7.89	1.5	Positive	Standard fractionization & RT	High
m3C	258	126	166	12	5	1.12	2	Positive	Standard fractionization & RT	High
m3U	259	127	166	4	5	5.7	2	Positive	Standard fractionization & RT	High
m5C	258	126	166	12	5	1.33	2	Positive	Standard fractionization & RT	High
m5s2U	275	143	166	4	5	8.13	2	Positive	Standard fractionization & RT	High
m5U	259	127	166	4	5	4.06	2	Positive	Standard fractionization & RT	High
m5Um	273	127	166	4	5	8.97	2	Positive	Standard fractionization & RT	High
m66A	296	164	166	20	5	11.32	2	Positive	Standard fractionization & RT	High
m6A	282	150	166	16	5	8.86	2	Positive	Standard fractionization & RT	High
m6Am	296.1	150	166	16	5	11.11	2	Positive	Standard fractionization & RT	High
m6t6A	427	295	166	8	5	10	20	Positive	Standard fractionization & RT	High
m7G	298	166	166	12	5	2.06	2	Positive	Standard fractionization & RT	High
man/galQ_163	572	163	166	18	5	10	20	Positive	Known fractionization. Knockout cell line validated	High
man/galQ_295	572	295	166	10	5	10	20	Positive	Known fractionization. Knockout cell line validated	High
mchm5U_R_183	333.1	183	166	12	5	4.12	2	Positive	Standard fractionization & RT	High
mchm5U_R_201	333.1	201	166	4	5	4.12	2	Positive	Standard fractionization & RT	High
mchm5U_S_183	333.1	183	166	12	5	6.13	2	Positive	Standard fractionization & RT	High
mchm5U_S_201	333.1	201	166	4	5	6.13	2	Positive	Standard fractionization & RT	High
mcm5s2U_166	333	169	166	16	5	10.37	2	Positive	Standard fractionization & RT	High
mcm5s2U_201	333	201	166	4	5	10.37	2	Positive	Standard fractionization & RT	High
mcm5U_125	317.2	125	166	12	5	7.63	2	Positive	Standard fractionization & RT	High
mcm5U_153	317.2	153	166	16	5	7.63	2	Positive	Standard fractionization & RT	High
mcm5U_185	317.2	185	166	4	5	7.63	2	Positive	Standard fractionization & RT	High
mcm5Um_153	331.1	153.1	166	16	5	10.55	2	Positive	Standard fractionization & RT	High
mcm5Um_185	331.1	185.1	166	5	5	10.55	2	Positive	Standard fractionization & RT	High
mo5U	275	143	166	4	5	4.45	2	Positive	Standard fractionization & RT	High
ms2i6A	382.2	250.1	166	20	5	17.07	2	Positive	Standard fractionization & RT	High
ms2t6A_182	459	182	166	22	5	10	20	Positive	Standard fractionization & RT	High
ms2t6A_327	459	327	166	6	5	10	20	Positive	Standard fractionization & RT	High
ncm5s2U_169	318	169	166	16	5	3.78	2	Positive	Standard fractionization & RT	High
ncm5s2U_186	318	186	166	4	5	3.78	2	Positive	Standard fractionization & RT	High
ncm5U_153	302	153	166	16	5	1.38	2	Positive	Standard fractionization & RT	High
ncm5U_170	302	170	166	4	5	1.38	2	Positive	Standard fractionization & RT	High
ncm5Um	316	170	166	15	5	10	20	Positive	Know fractionization from literature	Moderate
o2yW	541.2	409	166	10	5	10	20	Positive	Know fractionization from literature	Moderate
oHyW	525	393	166	14	5	10	20	Positive	Know fractionization from literature	Moderate
Q_163	410	163	166	22	5	5.15	2	Positive	Standard fractionization & RT	High
Q_295	410	295	166	8	5	5.15	2	Positive	Standard fractionization & RT	High
rA	268	136	166	16	5	4.27	2	Positive	Standard fractionization & RT	High
rC	244	112	166	8	5	0.84	2	Positive	Standard fractionization & RT	High
rG	284	152	166	9	5	3.98	2	Positive	Standard fractionization & RT	High
rU	245	113	166	4	5	1.6	2	Positive	Standard fractionization & RT	High
t6A	413	281	166	8	5	12.45	2	Positive	Standard fractionization & RT	High
Um	259	113	166	4	5	5.57	2	Positive	Standard fractionization & RT	High
Y_191	245	191	166	12	5	0.89	2	Positive	Standard fractionization & RT	High
Y_209	245	209	166	4	5	0.89	2	Positive	Standard fractionization & RT	High
yW	509.2	377	166	10	5	10	20	Positive	Know fractionization from literature	Moderate

### Sheet: S table 3
EGFP name	sequence
Original	ATGGTGAGCAAGGGCGAGGAGCTGTTCACCGGGGTGGTGCCCATCCTGGTCGAGCTGGACGGCGACGTAAACGGCCACAAGTTCAGCGTGTCCGGCGAGGGCGAGGGCGATGCCACCTACGGCAAGCTGACCCTGAAGTTCATCTGCACCACCGGCAAGCTGCCCGTGCCCTGGCCCACCCTCGTGACCACCCTGACCTACGGCGTGCAGTGCTTCAGCCGCTACCCCGACCACATGAAGCAGCACGACTTCTTCAAGTCCGCCATGCCCGAAGGCTACGTCCAGGAGCGCACCATCTTCTTCAAGGACGACGGCAACTACAAGACCCGCGCCGAGGTGAAGTTCGAGGGCGACACCCTGGTGAACCGCATCGAGCTGAAGGGCATCGACTTCAAGGAG…
Tyr modified	ATGGTGAGCAAGGGCGAGGAGCTGTTCACCGGGGTGGTGCCCATCCTGGTCGAGCTGGACGGCGACGTAAACGGCCACAAGTTCAGCGTGTCCGGCGAGGGCGAGGGCGATGCCACCTATGGCAAGCTGACCCTGAAGTTCATCTGCACCACCGGCAAGCTGCCCGTGCCCTGGCCCACCCTCGTGACCACCCTGACCTATGGCGTGCAGTGCTTCAGCCGCTATCCCGACCACATGAAGCAGCACGACTTCTTCAAGTCCGCCATGCCCGAAGGCTATGTCCAGGAGCGCACCATCTTCTTCAAGGACGACGGCAACTATAAGACCCGCGCCGAGGTGAAGTTCGAGGGCGACACCCTGGTGAACCGCATCGAGCTGAAGGGCATCGACTTCAAGGAG…
His modified	ATGGTGAGCAAGGGCGAGGAGCTGTTCACCGGGGTGGTGCCCATCCTGGTCGAGCTGGACGGCGACGTAAACGGCCATAAGTTCAGCGTGTCCGGCGAGGGCGAGGGCGATGCCACCTACGGCAAGCTGACCCTGAAGTTCATCTGCACCACCGGCAAGCTGCCCGTGCCCTGGCCCACCCTCGTGACCACCCTGACCTACGGCGTGCAGTGCTTCAGCCGCTACCCCGACCATATGAAGCAGCATGACTTCTTCAAGTCCGCCATGCCCGAAGGCTACGTCCAGGAGCGCACCATCTTCTTCAAGGACGACGGCAACTACAAGACCCGCGCCGAGGTGAAGTTCGAGGGCGACACCCTGGTGAACCGCATCGAGCTGAAGGGCATCGACTTCAAGGAG…
Asn modified	ATGGTGAGCAAGGGCGAGGAGCTGTTCACCGGGGTGGTGCCCATCCTGGTCGAGCTGGACGGCGACGTAAATGGCCACAAGTTCAGCGTGTCCGGCGAGGGCGAGGGCGATGCCACCTACGGCAAGCTGACCCTGAAGTTCATCTGCACCACCGGCAAGCTGCCCGTGCCCTGGCCCACCCTCGTGACCACCCTGACCTACGGCGTGCAGTGCTTCAGCCGCTACCCCGACCACATGAAGCAGCACGACTTCTTCAAGTCCGCCATGCCCGAAGGCTACGTCCAGGAGCGCACCATCTTCTTCAAGGACGACGGCAATTACAAGACCCGCGCCGAGGTGAAGTTCGAGGGCGACACCCTGGTGAATCGCATCGAGCTGAAGGGCATCGACTTCAAGGAG…
Asp modified	ATGGTGAGCAAGGGCGAGGAGCTGTTCACCGGGGTGGTGCCCATCCTGGTCGAGCTGGATGGCGATGTAAACGGCCACAAGTTCAGCGTGTCCGGCGAGGGCGAGGGCGATGCCACCTACGGCAAGCTGACCCTGAAGTTCATCTGCACCACCGGCAAGCTGCCCGTGCCCTGGCCCACCCTCGTGACCACCCTGACCTACGGCGTGCAGTGCTTCAGCCGCTACCCCGATCACATGAAGCAGCACGATTTCTTCAAGTCCGCCATGCCCGAAGGCTACGTCCAGGAGCGCACCATCTTCTTCAAGGATGATGGCAACTACAAGACCCGCGCCGAGGTGAAGTTCGAGGGCGATACCCTGGTGAACCGCATCGAGCTGAAGGGCATCGATTTCAAGGAG…
All Q codons modified	ATGGTGAGCAAGGGCGAGGAGCTGTTCACCGGGGTGGTGCCCATCCTGGTCGAGCTGGATGGCGATGTAAATGGCCATAAGTTCAGCGTGTCCGGCGAGGGCGAGGGCGATGCCACCTATGGCAAGCTGACCCTGAAGTTCATCTGCACCACCGGCAAGCTGCCCGTGCCCTGGCCCACCCTCGTGACCACCCTGACCTATGGCGTGCAGTGCTTCAGCCGCTATCCCGATCATATGAAGCAGCATGATTTCTTCAAGTCCGCCATGCCCGAAGGCTATGTCCAGGAGCGCACCATCTTCTTCAAGGATGATGGCAATTATAAGACCCGCGCCGAGGTGAAGTTCGAGGGCGATACCCTGGTGAATCGCATCGAGCTGAAGGGCATCGATTTCAAGGAG…

### Sheet: S table 4
Sample	Brain1	Brain2	Brain3	Brain4	Heart1	Heart2	Heart3	Heart4	Kidney1	kidney2	Kidney3	Kidney4	Liver1	Liver2	Liver3	Liver4	Lung1	Lung2	Lung3	Lung4	Muscle1	Muscle2	Muscle3	Muscle4	Spleen1	Spleen2	Spleen3	Spleen4
ac4C	8201.04	7582.25	7427.63	7167.56	8172.98	7798.21	7731.84	7840.69	8635.97	8647.38	7547.84	8674.84	5901.42	7688.66	8156.79	7887.28	8952.46	8696.86	9072.19	8573.33	8028.38	8389.33	7926.24	7736.72	6432.77	7096.98	7008.05	7620.81
acp3U	983.886	820.264	864.622	736.238	934.844	990.607	1030.61	1043.27	1006.04	1020.77	922.221	1021.18	698.104	771.757	808.383	786.25	1402.07	1257.69	1117.17	1049.27	1526.67	1567.36	1449.5	1391.79	963.063	683.661	653.486	720.227
Am	1171	2494.24	3821.07	6844.57	255.643	231.338	442.246	371.317	726.139	1311.44	9013.04	927.064	18761.9	12029.4	10746.8	11116.5	2847.16	6734.83	7623	17115.8	1634.51	1370.47	3193.33	3045.14	17489.3	29092.3	31877.7	24967.6
Cm	14333.6	13987.3	14155.7	14056.5	16874.3	16267.9	16413.7	16695	14936.4	14844.6	14393.1	14847.2	15249.7	14815.1	14753.5	14440.9	22423.7	21092.3	19032.9	21760.2	17134.6	17304.2	17133.4	16953.5	18126.8	17446.5	18365.7	16633.1
cm5U	13.5128	11.6522	11.4895	11.0762	10.285	13.4357	13.4307	13.613	10.1629	10.5299	8.47006	9.15302	8.48404	8.95698	9.56181	9.68649	14.4487	15.0891	10.9827	7.51029	12.7814	12.1519	14.3811	13.6855	11.5695	7.93385	5.10664	8.23162
D	1530.36	1295.15	1369.15	1193.64	2287.57	2219.91	2339.79	2331.49	1337.33	1302.52	1129.74	1348.64	938.519	1172.67	1208.77	1174.66	2870.21	2535.59	1898.25	2111.3	2036.66	2100.63	2090.17	2015.66	1760.79	1281.14	1126.38	1281.6
f5C	11.7346	5.43667	7.21511	8.57658	54.3736	47.985	39.7175	45.5646	3.20771	2.83798	4.03406	3.15977	3.30015	1.57402	1.23922	1.34629	5.94225	6.01183	3.24775	4.57107	54.2118	31.7567	42.1035	58.3942	3.08962	3.40448	3.33377	3.72269
f5Cm	146.064	136.236	138.394	129.201	152.315	142.465	142.141	145.875	29.3732	29.3914	25.4722	30.1517	40.2064	56.7611	69.692	59.1173	49.6677	43.7422	49.7957	31.534	131.988	137.457	128.199	126.239	50.6811	33.9309	27.4988	38.3046
Gm	6924.72	6975.57	7152.12	8436.7	15598.7	14989	15006	15177.2	15604.6	15542	16019	15631.9	17689.7	17072	17168.5	16978.9	20321.8	19947.1	20388.5	24959.1	18700.7	18707.6	18667.8	18370.4	20135.7	23435	25209.7	22615.5
hm5C	20.2525	16.9942	18.0225	14.9636	11.5289	10.938	14.3953	11.7138	7.4945	6.30216	5.64492	6.58837	5.63183	4.59809	4.94101	4.74851	32.0423	25.8459	23.5445	14.2706	24.0071	25.1293	21.1075	21.9941	11.9873	5.81819	6.15456	6.04611
hm5Cm	503.488	419.405	468.044	382.261	470.738	495.159	477.588	527.446	570.761	608.219	488.842	563.098	428.182	417.089	474.154	431.898	606.011	482.223	442.617	292.32	587.113	549.599	558.59	511.61	391.125	219.708	190.256	224.288
I	4959.83	4529.5	4545.94	4132.92	5427.19	5231.75	5288.24	5442.7	4813.28	4777.28	4066.14	4916.89	3134.19	4198.83	4567.83	4396.94	6110.56	5300.47	5307.13	5222.34	5898.62	6295.4	5729.94	5813.95	4441.35	3399.36	3222.61	3646.91
i6A	9540	8912.46	9414.5	8647.34	12171	15809	11983.8	11536.3	8528.1	8703.99	7708.78	8676.17	5727.28	7233.75	7209.6	7188.37	12495	12603.4	11808.5	15359.3	8431.47	11809.3	8585.41	10258.6	8043.3	6436.32	6813.26	8740.13
m1A	22910.3	21651.2	22486.7	20348.9	78952.3	74820.3	77827	78109.8	21427	21152.5	19607.5	21235.3	20949	20424	19909.7	20036.2	89178.5	82053	41158.1	83143.5	41692	43006.7	44933.7	41449.1	45278.5	53863.1	51046.7	52845.6
m1G	30626.6	28120.2	29903.1	27149.5	51624.7	50646.4	52079.6	51924.5	28223.3	28010.2	25987.5	28161.6	24247.3	25787.3	25974.7	25870.7	58659.3	54611.1	43937.7	44772.9	45619.6	46226.8	46501.4	44606.1	38972.6	31301.4	29090	32970.4
m1I	4513.61	4207.45	4161.68	3767.48	3821.03	3816.75	3916.01	3937.21	3592.14	3564.49	2875.98	3581.85	2189.96	2925.77	3119.58	3113.67	4189.98	3933.43	3640.58	3610.52	4636.98	4779.86	4509.84	4437.62	3266.64	2407.23	2283.27	2664.28
m1Y	845.374	800.932	799.579	729.048	919.848	886.89	899.666	901.515	979.549	956.403	825.2	970.997	627.662	785.395	822.07	808.446	1099.95	989.307	972.817	805.572	947.334	954.676	935.041	906.15	751.696	542.424	503.333	594.899
m227G	896.594	1097.36	1105.92	1801.74	74.7367	99.4676	193.874	226.84	585.461	995.902	1554.25	755.614	1843.87	1572.23	1785.71	2556.86	2630.83	6205.66	7561.65	10441.7	1133.6	1022.82	1316.24	1449.8	12460	15323	12551.7	16924.2
m22G	22560.7	20676	22061.5	20136.9	45436.8	43825.2	45069.4	45712.9	21292.8	21325.8	19716.8	21416	19048.1	20240.2	20400.3	20031.7	51205.7	47509	35848.2	47021.9	36067.6	36885.8	36406.3	35019.6	34104.1	28677.3	27409.7	29541.6
m2G	34223.4	31260	33374.4	30278.3	68557.4	66089.1	68131.6	68634.7	31698.9	31468.6	28833.3	31695.4	28223.8	29248.5	29186.8	28801.6	77090.4	71186.1	52767.8	65395.4	52378.1	53000.9	53775	52037.6	50578.6	43514.6	40358.4	44907.1
m3C	13022.6	11910.9	12689.6	11195.3	25130.8	24240.6	24698.8	25006.1	12611.2	12399.2	11589.3	12509.8	11055.4	11893.1	11919.2	11566.7	26882	24650.4	19882	19688	20908	21160.3	21080.3	20708.8	19075.1	14428.7	12929.3	15286.8
m3U	756.833	676.771	727.22	577.593	2367.8	2361.5	2424.01	2409.26	732.124	751.75	610.664	752.46	459.13	538.662	581.813	575.41	2652.08	2326.96	1611.55	2133.53	1757.31	1771.06	1719.33	1735.53	1338.28	1001.2	916.877	1045.89
m5C	21023.3	19152.6	18093.1	18170.9	34394.9	33318.4	35302.4	36390.5	17086	18768	15387.4	17092.4	15017.2	17394.5	17361.6	17258.7	40584.9	37769.5	26715.8	32422	29248.4	31426.3	32044.5	29129.5	26988.7	22225	20659.5	22908.4
m5U	604.548	522.19	571.744	452.878	1884.38	1823.49	1886	1882.78	591.414	585.22	470.119	580.516	355.099	417.258	463.604	439.333	2080.14	1839.64	1259.92	1686.37	1335.04	1388.23	1371.59	1346.97	1049.22	796.75	708.719	823.541
m5Um	3093.08	2825.94	2857.86	2619.9	2466.57	2362.57	2369.04	2438.84	2513.24	2543.05	2118.53	2536.26	1350.26	1773.24	1878.4	1923.07	2989.78	2796.53	2803.33	2460.85	2967.52	2996.82	2870.86	2901.06	2136.06	1541.93	1399.37	1734.66
m66A	194.619	432.321	601.05	1556.08	158.303	137.785	195.578	244.095	700.145	1422.94	3467.34	581.989	5495.24	6704.67	7984.75	9565.88	2078.46	7841.69	10734.7	29453.8	1150.5	1275.55	2923.35	2240.09	11629.4	26559.2	27424.3	26405.2
m6A	12260.9	11074.2	12824.2	10762.5	19068.6	18254	20216.1	20565.6	11715.7	12139.3	11362.5	12131.3	11168	11235.2	11447.9	11618.9	22060.2	21792.4	17798	20843.1	19305	19410.8	20367.9	19388.8	17609.2	14423	14100.3	15096.3
m6Am	50.075	76.0239	60.153	136.274	17.2316	18.7888	23.3812	26.7167	92.2752	129.779	190.343	138.026	171.107	141.781	172.608	234.026	164.594	314.377	448.821	628.71	65.1215	63.8531	82.1914	88.04	719.262	846.536	699.113	1002.24
m6t6A	97.2238	77.7726	84.8328	65.367	68.4403	66.94	72.0713	80.4388	58.5898	60.6278	50.7209	57.1706	41.358	41.9885	48.4702	44.9267	88.4684	77.3104	74.6732	41.8974	61.2164	53.724	48.2242	43.7228	54.4658	33.5756	32.1185	33.6898
m7G	28726.7	26667.2	27514.1	25438.9	54145.2	52540.5	53947.2	53636.7	27190	26680.1	24829.9	26768.8	24091.5	26150.7	25830	25643.3	64882.3	60508.9	44756	60368.7	45118.4	46605.1	46373.5	44424	46531.5	40946	38735.3	41013.1
man Q	506.946	438.558	464.079	371.358	262.329	263.73	277.872	262.297	366.176	366.332	302.913	358.667	242.697	262.828	276.408	278.629	384.342	306.166	292.179	136.694	297.788	276.508	274.311	274.557	213.045	137.793	107.048	120.76
gal Q	61.1377	45.6843	55.7818	43.7575	59.8764	59.4084	53.2863	57.411	64.8029	64.4391	55.2128	61.4559	42.2977	46.3374	53.3081	48.6979	62.7599	50.815	50.5828	61.5221	55.415	58.5934	54.2096	50.8802	55.458	38.4426	40.842	45.3979
mchm5U_R	6.77438	6.05686	7.24539	5.77133	22.26	26.7369	25.3034	24.9806	7.87741	8.17566	6.63794	8.34938	5.66351	5.679	5.39267	5.83453	32.696	26.3184	16.7774	19.483	14.9875	16.0071	14.3422	14.99	13.5663	9.15441	8.05122	10.6577
mchm5U_S	46.9098	42.8208	40.7706	38.267	39.3706	37.6223	37.4584	41.0375	44.7061	44.0415	37.0885	41.5067	26.928	28.2079	31.5936	29.4241	42.3481	37.7491	42.7878	32.6729	45.8635	45.1233	43.6671	40.4803	29.7272	19.563	16.6241	19.8515
mcm5s2U	807.86	770.792	741.469	713.65	743.013	727.543	719.069	708.28	792.907	786.353	651.042	765.508	462.202	672.973	733.174	751.173	846.664	830.466	866.045	686.906	929.986	956.311	897.354	903.828	628.918	488.937	434.942	550.335
mcm5U	40.4757	34.068	33.1591	30.6051	23.8843	20.645	19.1916	18.6841	30.2184	29.2803	25.6986	30.3111	21.7017	24.4452	25.0465	27.1167	36.5062	33.5178	31.9518	28.8681	26.3077	26.5503	24.1363	23.482	27.9015	20.0553	18.8177	22.7009
mcm5Um	43.4209	47.1037	47.1235	40.1811	7.42334	8.03906	11.0989	9.33441	37.9825	40.17	35.3868	39.2261	18.1307	17.2595	19.3921	21.5452	30.1792	30.0209	28.3982	23.3095	10.9088	9.11076	11.6985	11.917	23.0711	18.5271	14.7325	21.5206
ms2i6A	2494.81	2383	2185.06	2112.86	7938.44	7318.59	7272.9	7102.79	3426.23	3370.65	2601.99	3164.02	1076.87	879.93	836.024	1134.61	1090.13	949.285	966.671	641.356	2434.12	1929.81	2120.02	2290.24	649.136	619.183	482.66	686.545
ms2t6A	283.567	269.981	277.311	244.039	236.276	218.754	220.353	237.923	251.91	251.783	214.038	251.311	154.087	228.423	239.812	233.757	277.287	247.65	283.673	267.072	293.564	301.083	291.4	285.656	232.822	169.219	154.841	192.451
ncm5U	360.157	303.571	315.286	279.1	330.931	357.71	374.07	366.707	286.68	279.502	253.3	281.153	248.207	263.484	271.404	267.684	431.755	387.578	311.562	214.053	393.437	376.704	369.45	357.069	298.589	203.549	172.56	212.526
ncm5Um	17.3624	16.1716	14.9701	15.2152	13.3899	12.1358	10.5125	11.3481	14.1617	14.0435	11.1209	13.9541	8.18547	10.3027	12.0789	11.1458	12.4908	12.8541	11.8999	9.76166	10.6693	10.4967	10.5485	10.0776	9.05404	6.86569	6.14953	7.66073
oHyW	3.24331	3.06914	1.99955	2.96643	4.33832	3.39235	3.68496	4.07461	3.0502	2.23136	2.37553	2.98741	2.41962	2.65914	2.92751	2.6015	5.4992	4.52348	3.70575	4.5998	2.37115	2.36115	2.19199	2.21219	3.80144	2.54351	2.26576	2.41185
Q	4797.08	4071.59	4272.04	3735.52	3356.16	3705.02	3165.54	3286.4	3903.45	3995.85	3329.38	3960.19	2147.47	2488.2	2595.93	2715.12	3718.76	3131.02	3112	2967.1	3435.49	3703.3	3174.68	3350.91	2756.46	1804.38	1737.44	1984.18
t6A	2144.84	1745.09	1911.41	1522.68	1990.26	2067.22	2071.03	2422.31	1343.96	1401.01	1162.43	1275.24	1049.75	1017.25	1142.1	1093.3	2387.26	2000.17	2016.61	1587.63	1954.21	1673.84	1622.27	1314.82	1507.77	868.749	802.001	874.071
Um	3014.72	2835.75	2861.72	2854.5	2984.35	2931.79	2977.96	2908.73	2914.6	2905.37	2826.92	2905.11	2868.94	2990.44	2947.98	2953.03	3200.72	3120.11	3030.07	2878.37	2738.35	2763.53	2791.66	2758.5	3016.58	2979.27	3001.62	3022.06
Y	169.537	144.177	146.335	133.915	224.951	228.056	251.689	240.548	143.82	139.897	123.046	143.251	118.342	135.196	130.757	130.214	280.01	251.672	200.304	209.315	207.514	211.452	203.893	194.749	199.121	159.107	149.412	154.084

### Sheet: S table 5
Comparison	Up	Flat	Down
Brain-Spleen	2958	21267	1938
Heart-Spleen	1419	24285	459
Kidney-Spleen	1	26162	0
Liver-Spleen	1168	24063	932
Lung-Spleen	0	26163	0
Muscle-Spleen	978	24952	233
Brain-Muscle	1986	22820	1357
Heart-Muscle	92	25943	128
Kidney-Muscle	250	25009	904
Liver-Muscle	442	24956	765
Lung-Muscle	236	24886	1041
Brain-Lung	2558	22202	1403
Heart-Lung	1110	24681	372
Kidney-Lung	0	26163	0
Liver-Lung	825	24551	787
Brain-Liver	3459	20853	1851
Heart-Liver	1298	23906	959
Kidney-Liver	589	24826	748
Brain-Kidney	2761	22066	1336
Heart-Kidney	963	24794	406
Brain-Heart	2635	21655	1873
